# Development and application of SNP markers to facilitate DUS testing in tomato

**DOI:** 10.64898/2026.06.16.732596

**Authors:** Mathilde Causse, Fredérique Bitton, Patricia Faivre Rampant, Renaud Duboscq, Aurélie Bérard, Chrystelle Jouy, Chiara Delogu, Hedwich Teunissen, Cecile Collonier, Isabelle Le Clainche, Damien Hinsinger

**Author notes:** CropXR Institute, Utrecht University, Padualaan 8, 3584 CH Utrecht, the Netherlands.

## Abstract

Variety registration in Europe requires the evaluation of Distinction, Uniformity, and Stability (DUS) based on multi-environment trials and extensive phenotyping. The integration of molecular markers into DUS testing offers opportunities to increase efficiency and reduce costs, particularly in tomato (*Solanum lycopersicum* L.), a species characterized by rapid varietal turnover. We developed a high-density SNP genotyping resource targeting gene-rich regions across the tomato genome and applied it to a panel of 300 varieties registered over the past five decades. Temporal patterns of genetic diversity were assessed and compared with those observed in a collection of heirloom accessions predating 1970. Genome-wide association studies (GWAS) were conducted for 50 DUS traits to identify marker-trait associations and evaluate the potential of SNPs to complement phenotypic descriptors. Detected associations were compared with previously reported genes and quantitative trait loci (QTLs), enabling the validation of known loci and the identification of novel candidate genomic regions underlying trait variation. Finally, we assessed the discriminatory power of selected subsets of informative SNPs for variety distinction and grouping. Our results demonstrate the potential of integrating genomic and phenotypic data to enhance the robustness, resolution, and scalability of DUS testing in tomato.
