## Supplementary material for "Development and application of SNP markers to facilitate DUS testing in tomato": Supp Tables: Invite Supp Table June26.xlsx

### Sheet: 1_DUS Trait distribution 
Supp Table 1: DUS traits and their distribution in the 281 varieties
	In the first column, G indicates traits used for grouping varieties
	In the second column, x for analysed traits, 0 for no QTL detected;
	in grey traits not analysed due to too many missing data or too unequilibrated scores (MAF for unbalanced frequency ; NA for too many missing data)
Grouping trait	Analysis	Trait	classes	1	9	NA		1	3	5	7	9	NA
	Plant
	MAF	Seedling anthocyanin coloration of hypocotyl	absent/present	1	285	1
G	x	Plant growth type	determinate/indeterm.	92	195	0
	0	Stem: anthocyanin coloration	continuous					130	111	25	5	2	14
	0	Stem: length of internode (indeterminate plants)	continuous						43	128	19		97
	x	Number of inflorescences on main stem (determinate plants)	continuous						44	39	1		203
	0	Leaf length	continuous						54	149	66		18
	0	Leaf width	continuous						46	147	77		17
	0	Plant height (indeterminate plants)	continuous					4	19	81	62	4	117
	x	Leaf attitude	continuous					0	28	141	106	1	11
G	MAF	Leaf: type of blade	pinate/bipinnate	17	173	97
	0	Leaf: size of leaflets	continuous					5	47	166	36	0	33
	x	Leaf: intensity of green colour	continuous						36	188	59		4
	0	Leaf: glossiness	continuous						153	63	7		64
	0	Leaf: blistering	continuous						162	71	9		45
	0	Leaf: attitude of petiole of leaflet in relation to main axis	continuous						87	61	##		18
	Flower
	x	Inflorescence type	continuous						218	34	16		19
	MAF	Flower colour	yellow/orange	276	3	8
	x	Flower: pubescence of style	absent/present	23	250	14
	Fruit
G	x	Peduncle: abscission layer	absent/present	41	244	2
G	x	Fruit: green shoulder (before maturity)	absent/present	173	110	4
G	MAF	Fruit: green stripes (before maturity)	absent/present	171	3	113
	0	Pedicel length (if peduncle abscission layer present)	continuous						51	62	123		51
	NA	Fruit: extent of green shoulder before maturity	continuous					2	37	60	9	1	178
	NA	Fruit: intensity of green colour of shoulder (before maturity)	continuous						15	27	67		178
	x	Fruit: intensity of green colour excluding shoulder (before maturity)	continuous					22	145	104	5		11
G	x	Fruit size	continuous					56	53	116	55	20	1
	x	Fruit: ratio length/diameter	continuous					77	78	67	36	6	37
	x	Fruit: ribbing at peduncle end	continuous					110	124	39	13	3	12
	x	Fruit: depression at peduncle end	continuous					85	110	66	18	2	20
	x	Fruit: size of peduncle scar	continuous					57	71	81	47	4	41
	x	Fruit: size of blossom scar	continuous					150	87	30	14	2	18
	x	Fruit: shape at blossom end	continuous					8	36	180	31	27	19
G	x	Fruit: diameter of core in cross section in relation to total diameter	continuous					17	69	112	72	5	26
	x	Fruit: thickness of pericarp	continuous					25	68	112	75	1	20
G	x	Fruit number of locules	continuous					52	101	53	46	46	3
	NA	Fruit: glossiness of skin	continuous					9	56	40			196
	x	Fruit firmness	continuous					3	27	84	139	10	38
	0	Time of flowering	continuous						44	56	147		54
	0	Time of maturity	continuous					18	59	132	63	8	21
	Resistance
G	x	Resistance to Meloidogyne incognita (Mi )	S/modR/R						98	26	131		46
G	x	Resistance to Verticilium sp. (Va and Vd) race 0	S/R	59	226	16
G	x	Resistance to Fusarium oxysporum f sp lycopersici (Fol) race 0EU 1US	S/R	28	258	15
G	x	Resistance to Fusarium oxysporum f sp lycopersici (Fol) race 1EU 2US	S/R	79	197	25
	NA	Resistance to Fusarium oxysporum f sp lycopersici (Fol) race 2EU 3US	S/R	50	13	238
	x	Resistance to Fusarium oxysporum f sp radicis lycopersici (Forl )	S/R	62	54	185
	NA	Resistance to Passalora fulva Pf ex Fulvia fulva Ff race 0	S/R	51	50	200
	x	Resistance to Passalora fulva Pf ex Fulvia fulva Ff group A	S/R	69	68	164
	x	Resistance to Passalora fulva Pf ex Fulvia fulva Ff group B	S/R	63	74	164
	x	Resistance to Passalora fulva Pf ex Fulvia fulva Ff group C	S/R	70	67	164
	x	Resistance to Passalora fulva Pf ex Fulvia fulva Ff group D	S/R	63	74	164
	x	Resistance to Passalora fulva Pf ex Fulvia fulva Ff group E	S/R	71	67	163
G	x	Resistance to Tomato Mosaic Virus ToMV strain 0	S/R	87	184	30
	x	Resistance to Tomato Mosaic Virus ToMV strain 1	S/R	57	72	172
	x	Resistance to Tomato Mosaic Virus ToMV strain 2	S/R	57	72	172
	NA	Resistance to Phytophthora infestans (Pi)	S/R	45	4	252
	NA	Resistance to Pyrenochaeta lycopersici (Pl )	S/R	44	5	252
	NA	Resistance to Stemphylium spp. (Sm)	S/R	41	38	222
	NA	Resistance to Pseudomonas syringae pv tomato (Pst )	S/R	45	21	235
	NA	Resistance to Ralstonia solanacearum (Rs) race 1	S/R	44	7	250
	NA	Resistance to Tomato Yellow Leaf Curl Virus (TYLCV)	S/R	61	20	220
G	x	Resistance to Tomato Spotted Wilt Virus (TSWV) strain 0	S/R	79	38	184
	NA	Resistance to Leveillula taurica (Lt)	S/R	47	1	253
	NA	Resistance to Oidium neolycopersici (On) (ex Oidium lycopersicum Ol)	S/R	46	9	246
	NA	Resistance to Tomato torrado virus (ToTv)	S/R	39	3	259
	Fruit classes			1	2	3	4	5	6	7	8	9	10	11	NA
G	MAF	Fruit colour (at maturity)	class	1	17	13	21	231	7	1					10
	MAF	Fruit colour of flesh (at maturity)	class		16	12	10	234	5	1					23
	0	Fruit: shape in longitudinal section	class	12	118	57	25	20	9	7	9	34	8	1	1
	No data	Fruit : shelf life	continuous			Not applicable in CPVO
	No data	Fruit: colour of epidermis	colorless/yellow			Not applicable in CPVO
	No data	Fruit : Sensitivity to silvering	insensitive/sensitive			Not applicable in CPVO

### Sheet: 2_GR trait distribution
	growth type	internode Length	Leaf Attitude	Inflorescence Type	Style Pubescence	Peduncle AbsLayer	Green Shoulder	Green Shoulder Intensity	Fruit: Green Intens	FruitSize	Fruit Shape Long	Fruit Depression Peduncle end	Blossom Scar Size	Pericarp thickness	Locule Nb	Fruit Colour	Flesh colour	Fruit firmness	Time Flowering
nb1	83	0	0	101	270	24	76	0	0	70	23	16	171	0	72	0	1	10	0
nb2	228	0	0	175	0	0	0	0	0	0	93	0	0	0	142	28	27	0	0
nb3	0	109	29	35	0	0	0	39	34	136	113	38	98	184	32	4	4	51	52
nb4	0	0	0	0	0	0	0	0	0	0	25	0	0	0	29	33	3	0	0
nb5	0	154	160	0	0	0	0	96	218	72	4	146	24	90	28	237	264	131	71
nb6	0	0	0	0	0	0	0	0	0	0	10	0	0	0	0	0	0	0	0
nb7	0	36	0	0	0	0	0	94	53	11	3	104	3	25	0	5	5	92	23
nb8	0	0	0	0	0	0	0	0	0	0	22	0	0	0	0	0	0	0	0
nb9	0	0	93	0	36	287	233	0	0	15	0	0	2	0	0	0	0	21	0
Sum	311	299	282	311	306	311	309	229	305	304	293	304	298	299	303	307	304	305	146
missing	4	16	33	4	9	4	6	86	10	11	22	11	17	16	12	8	11	10	169
classes
1	sp		erect	uniparous	absent	absent	absent		very light	very small	flattened	absent	very small	very small	2	cream	cream	very soft
2	sp+			both							oblate				from 2 to 3	yellow	yellow
3		short	semi erect	multipaparous				light	light	small	circular	weak	small	small	from 3 to 4	orange	orange	soft	early
4											oblong				from 4 to 6	pink	pink
5		medium	horiz					medium	medium	medium	cylindric	medium	medium	medium	more than 6	red	red	medium	medium
6											elliptic					brown	brown
7		long						dark	dark	large	cordate	strong	large	large		green	green	firm	late
8											ovate
9			drooping		present (Stpierre)	present	present		very dark	very large	obovate		very large	very large				very firm
10											pyriform
Frequency per class
	growth type	internode Length	Leaf Attitude	Inflorescence Type	Style Pubescence	Peduncle AbsLayer	Green Shoulder	Green Shoulder Intensity	Fruit: Green Intens	FruitSize	Fruit Shape Long	Fruit Depression Peduncle end	Blossom Scar Size	Pericarp thickness	Locule Nb	Fruit Colour	Flesh colour	Fruit firmness	Time Flowering
nb1	0.27			0.32	0.88	0.08	0.25			0.23	0.08	0.05	0.57		0.24			0.03
nb2	0.73			0.56							0.32				0.47	0.09	0.09
nb3		0.36	0.1	0.11				0.17	0.11	0.45	0.39	0.13	0.33	0.62	0.11	0.01	0.01	0.17	0.36
nb4											0.09				0.1	0.11	0.01
nb5		0.52	0.57					0.42	0.71	0.24	0.01	0.48	0.08	0.3	0.09	0.77	0.87	0.43	0.49
nb6											0.03
nb7		0.12						0.41	0.17	0.04	0.01	0.34	0.01	0.08		0.02	0.02	0.3	0.16
nb8											0.08
nb9			0.33		0.12	0.92	0.75			0.05			0.01					0.07

### Sheet: 3_traits per period
Supp Tabkle 3: evolution of traits over periods in the DUS panel
	period
Growth Type	1970	1980	1990	2000	2010	2020	Total
1 - determinate	1	1	1	12	22	55	92
2 - indeterminate	5	9	5	18	58	94	189
Total	6	10	6	30	80	149	281
	period
Green Shoulder	1970	1980	1990	2000	2010	2020	Total
1 - absent	3	2	1	18	50	94	168
9 - present	3	8	5	12	30	52	110
NA						3	3
Total	6	10	6	30	80	149	281
	period
Locule Nb	1970	1980	1990	2000	2010	2020	Total
1	1	1		3	9	36	50
2	1	3		9	25	58	96
3	2	2	2	10	13	17	46
4	2	1	2	7	15	17	44
5		3	2	1	17	19	42
NA					1	2	3
Total	6	10	6	30	80	149	281
	period
Fruit Size	1970	1980	1990	2000	2010	2020	Total
1	1	1		5	3	23	33
2					5	12	17
3		1		1	9	12	23
4				4	5	17	26
5	3	3	2	7	11	36	62
6	1	1	1	5	15	22	45
7	1	3	3	5	10	12	34
8				2	7	8	17
9				1	13	7	21
NA		1			2		3
Total	6	10	6	30	80	149	281
PeduncleAbscissionLayer	B1970	B1980	B1990	B2000	B2010	B2020	Total
1 - absent			1	3	8	28	40
9 - present	5	8	4	27	70	122	236
Total	5	8	5	30	78	150	276
	period
Resist Mi	1970	1980	1990	2000	2010	2020	Total
1	4	7	2	14	14	48	89
2	1					22	23
3			4	8	43	69	124
NA	1	3		8	23	10	45
Total	6	10	6	30	80	149	281
	period
ResistVaVd0	1970	1980	1990	2000	2010	2020	Total
1	3	6		5	8	32	54
9	2	2	6	25	67	108	210
NA	1	2			5	9	17
Total	6	10	6	30	80	149	281
	period
ResistFol0EU	1970	1980	1990	2000	2010	2020	Total
1	2	6		2	3	11	24
9	2	2	6	28	73	128	239
NA	2	2			4	10	18
Total	6	10	6	30	80	149	281
	period
ResistPfD	1970	1980	1990	2000	2010	2020	Total
1	1		2	4	8	35	50
9		1		4	22	38	65
NA	5	9	4	22	50	76	166
Total	6	10	6	30	80	149	281
	period
ResistToMV0	1970	1980	1990	2000	2010	2020	Total général
1	3	6	2	10	15	44	80
9	1	1	4	16	52	95	169
NA	2	3		4	13	10	32
Total	6	10	6	30	80	149	281
	period
ResistToMV2	1970	1980	1990	2000	2010	2020	Total général
1	1		1	4	8	3	17
9		1	1	8	22	30	62
NA	5	9	4	18	50	116	202
Total	6	10	6	30	80	149	281

### Sheet: 4-He htz MAF NA 
Supp Table 4 : Statististics of the genotypic data for the DUS panel (over the periods of registration) and the GR collection
average per SNP and chr		B1990 (n=21)	B2000 (n=30)	B2010 (n=80)	B2020 (n=150)		B1990 (n=21)	B2000 (n=30)	B2010 (n=80)	B2020 (n=150)		B1990 (n=21)	B2000 (n=30)	B2010 (n=80)	B2020 (n=150)		B1990 (n=21)	B2000 (n=30)	B2010 (n=80)	B2020 (n=150)
	nb SNP	He	He	He	He		htz %	htz %	htz %	htz %		MAF	MAF	MAF	MAF		nbNA	nbNA	nbNA	nbNA
SL4ch01	1206	0.248161	0.345522	0.330332	0.37118		0.199422	0.275159	0.290795	0.303524		0.177914	0.255663	0.242023	0.281377		1.06053	1.55721	3.84992	6.49834
SL4ch02	790	0.157467	0.289993	0.27794	0.328598		0.0910646	0.192533	0.185671	0.18972		0.116148	0.203293	0.199924	0.230689		0.683544	0.964557	2.39241	4.34937
SL4ch03	752	0.328945	0.308269	0.29127	0.305099		0.211155	0.248847	0.263874	0.225497		0.244732	0.205984	0.188888	0.201432		0.722074	1.0891	2.70612	4.9508
SL4ch04	1817	0.0756215	0.336901	0.307697	0.39779		0.0493395	0.162482	0.218213	0.221624		0.0479835	0.232214	0.203725	0.295494		1.29697	2.03632	4.96588	8.73858
SL4ch05	1858	0.0307295	0.39011	0.361501	0.416321		0.0196048	0.248566	0.236217	0.240991		0.0231792	0.31616	0.268894	0.358434		1.6507	2.84715	6.89074	12.7933
SL4ch06	602	0.146154	0.24804	0.216304	0.254484		0.11132	0.155668	0.177646	0.173728		0.10133	0.162735	0.14466	0.176073		0.398671	0.815615	2.19103	5.87708
SL4ch07	618	0.291705	0.358319	0.351032	0.370235		0.142734	0.270792	0.276839	0.296943		0.208462	0.279765	0.27243	0.270662		0.881877	1.33172	3.38835	5.68285
SL4ch08	402	0.266739	0.300562	0.286151	0.310609		0.226882	0.260428	0.288544	0.285401		0.210633	0.229259	0.213565	0.228581		2.53483	3.74378	9.34826	16.2438
SL4ch09	2566	0.197205	0.321952	0.338304	0.361548		0.130334	0.228966	0.282046	0.285875		0.124882	0.23045	0.259729	0.27336		1.24123	2.12237	5.81995	9.85269
SL4ch10	431	0.317518	0.349649	0.351726	0.374704		0.250065	0.316504	0.337647	0.332606		0.255394	0.284587	0.293138	0.308755		0.793503	1.11137	2.83295	5.15777
SL4ch11	1513	0.0731945	0.398428	0.383611	0.422195		0.0595356	0.259838	0.308896	0.295859		0.043693	0.303543	0.287442	0.342807		1.61203	2.51852	6.20093	10.7462
SL4ch12	1552	0.225089	0.358193	0.320563	0.356974		0.167838	0.195415	0.204975	0.245094		0.145279	0.255016	0.220594	0.248904		1.49034	2.40271	5.88531	10.0412
total	14107	0.166171	0.343211	0.328031	0.370163		0.116017	0.227846	0.253772	0.258291		0.114649	0.252725	0.239102	0.282171		1.26664	2.03672	5.12058	9.04317
	He	B1990	B2000	B2010	B2020	htz	B1990	B2000	B2010	B2020	MAF	B1990	B2000	B2010	B2020	NA	B1990	B2000	B2010	B2020
	SL4ch01	0.248161	0.345522	0.330332	0.37118	SL4ch01	0.199422	0.275159	0.290795	0.303524	SL4ch01	0.177914	0.255663	0.242023	0.281377	SL4ch01	1.06053	1.55721	3.84992	6.49834
	SL4ch02	0.157467	0.289993	0.27794	0.328598	SL4ch02	0.0910646	0.192533	0.185671	0.18972	SL4ch02	0.116148	0.203293	0.199924	0.230689	SL4ch02	0.683544	0.964557	2.39241	4.34937
	SL4ch03	0.328945	0.308269	0.29127	0.305099	SL4ch03	0.211155	0.248847	0.263874	0.225497	SL4ch03	0.244732	0.205984	0.188888	0.201432	SL4ch03	0.722074	1.0891	2.70612	4.9508
	SL4ch04	0.0756215	0.336901	0.307697	0.39779	SL4ch04	0.0493395	0.162482	0.218213	0.221624	SL4ch04	0.0479835	0.232214	0.203725	0.295494	SL4ch04	1.29697	2.03632	4.96588	8.73858
	SL4ch05	0.0307295	0.39011	0.361501	0.416321	SL4ch05	0.0196048	0.248566	0.236217	0.240991	SL4ch05	0.0231792	0.31616	0.268894	0.358434	SL4ch05	1.6507	2.84715	6.89074	12.7933
	SL4ch06	0.146154	0.24804	0.216304	0.254484	SL4ch06	0.11132	0.155668	0.177646	0.173728	SL4ch06	0.10133	0.162735	0.14466	0.176073	SL4ch06	0.398671	0.815615	2.19103	5.87708
	SL4ch07	0.291705	0.358319	0.351032	0.370235	SL4ch07	0.142734	0.270792	0.276839	0.296943	SL4ch07	0.208462	0.279765	0.27243	0.270662	SL4ch07	0.881877	1.33172	3.38835	5.68285
	SL4ch08	0.266739	0.300562	0.286151	0.310609	SL4ch08	0.226882	0.260428	0.288544	0.285401	SL4ch08	0.210633	0.229259	0.213565	0.228581	SL4ch08	2.53483	3.74378	9.34826	16.2438
	SL4ch09	0.197205	0.321952	0.338304	0.361548	SL4ch09	0.130334	0.228966	0.282046	0.285875	SL4ch09	0.124882	0.23045	0.259729	0.27336	SL4ch09	1.24123	2.12237	5.81995	9.85269
	SL4ch10	0.317518	0.349649	0.351726	0.374704	SL4ch10	0.250065	0.316504	0.337647	0.332606	SL4ch10	0.255394	0.284587	0.293138	0.308755	SL4ch10	0.793503	1.11137	2.83295	5.15777
	SL4ch11	0.0731945	0.398428	0.383611	0.422195	SL4ch11	0.0595356	0.259838	0.308896	0.295859	SL4ch11	0.043693	0.303543	0.287442	0.342807	SL4ch11	1.61203	2.51852	6.20093	10.7462
	SL4ch12	0.225089	0.358193	0.320563	0.356974	SL4ch12	0.167838	0.195415	0.204975	0.245094	SL4ch12	0.145279	0.255016	0.220594	0.248904	SL4ch12	1.49034	2.40271	5.88531	10.0412
		B1990 (n=21)	B2000 (n=30)	B2010 (n=80)	B2020 (n=150)			Htz per variety	min htz	freq htz	max htz
	He	0.166171	0.343211	0.328031	0.370163			B1970	0.0180083	0.0679042	0.234145
	% htz	0.116017	0.227846	0.253772	0.258291			B1980	0.0223134	0.0911977	0.238848
	MAF	0.114649	0.252725	0.239102	0.282171			B1990	0.0210719	0.199696	0.272937
	NA	1.26664	2.03672	5.12058	9.04317			B2000	0.03341	0.228	0.414124
								B2010	0.019295	0.254287	0.584209
								B2020	0.0201891	0.260119	0.58553
								B2024	0.119495	0.265944	0.405344
Stats for the GR collection
Chromosome		SNP Number	Mean PIC	Mean htz	Mean MAF
1		552	0.228	0.018	0.139
2		869	0.216	0.018	0.117
3		678	0.262	0.022	0.162
4		858	0.293	0.019	0.181
5		782	0.271	0.026	0.149
6		748	0.161	0.019	0.083
7		441	0.213	0.017	0.124
8		394	0.234	0.023	0.138
9		473	0.235	0.02	0.136
10		405	0.197	0.014	0.113
11		1055	0.259	0.029	0.136
12		394	0.243	0.023	0.142
Total		7649	0.238	0.021	0.136

### Sheet: 5_GWAS results on DUS
	Trait	Code	sample size	chr	position	P value	MAF	Htz	expected gene	Gene code	gene start (SL4.0)	GMMAT common SNP	GMMAT other SNP	GMMAT other SNP
Plant traits
	Growth Type	Growth	281	6	43636571	7.2884e-46	0.3875	0.132143	sp	Solyc06g074350	43636031	SL4ch06_43636571
	LeafAttitude	LfAtt		3	61590999	1.60799e-07	0.187259	0.220641	fa	Solyc03g118160	61559296
				9	28715953	2.56356e-06	0.200267	0.0824373
				10	62590440	4.62609e-07	0.100386	0.113879
	Leaf Bblade Type	LfBla	176	2	41966631	2.08195e-06	0.230114	0.113879
				5	63046849	1.38608e-06	0.0865155	0.145749				SL4ch05_60562802
				9	9760141	1.99327e-09	0.43751	0.431159
				9	65764648	5.00391e-08	0.346107	0.617424				SL4ch09_63116468
				10	41674885	1.41438e-12	0.147727	0.153025
				11	52133796	1.93379e-06	0.178977	0.0818505
	Leaf Green Intens	LfGrn	270	1	33729626	8.86717e-08	0.29355	0.183761					SL4ch10_3224460	SL4ch05_26394099
				9	4650491	4.79535e-08	0.211111	0.170819
				9	17988519	2.52112e-09	0.498148	0.373665
Flower and fruit traits
	Style Pubescence	FlSty	258	1	45518947	1.50666e-06	0.42893	0.288
				2	42038219	9.65348e-07	0.21124	0.124555	Wo	Solyc02g080260	42519828	SL4ch02_42038219
				12	23775948	2.92529e-08	0.310078	0.327402
	Nb Inflorescences	FlNbI	83	4	62012066	1.07674e-09	0.455564	0.358423	fab	Solyc04g081590	63504450	SL4ch04_61896485
				9	539931	3.39488e-08	0.10241	0.113879
				10	53577757	1.33987e-09	0.361446	0.302491
	Peduncle Abscission Layer	FrAbs	276	2	38073630	1.37296e-06	0.175725	0.131673
				5	6885925	2.52159e-09	0.179348	0.181495
				10	63944638	7.88884e-08	0.26087	0.266904
				11	44783207	5.9404e-09	0.378947	0.341463
				12	46891007	2.16814e-06	0.360507	0.327402	j2	Solyc12g038510	50050180	SL4ch12_46891007
	Inflorescence Type	FlITy	253	11	53232826	2.11704e-14	0.193676	0.0925267	bl	Solyc11g069030	51663179	SL4ch11_53232826
	Green Shoulder	FrSho	278	9	60771930	6.78542e-07	0.384892	0.41637
				10	2403680	2.95794e-26	0.284173	0.227758	u	Solyc10g008160	2169302	SL4ch10_2403680
				12	55683793	2.79694e-07	0.184768	0.172043
	Green Shoulder Intensity	FrShI	108	1	6059132	4.71e-06	0.3	0.6				SL4ch01_6059132	SL4ch04_2284555
	Locule Nb	FrLcN	278	2	45149080	6.34846e-29	0.347122	0.156584	lc	Solyc02g083950	45191157	SL4ch02_45149080
				11	53127617	5.8986e-08	0.392086	0.313167	fas	Solyc11g071810	53232733	SL4ch11_53232826
				12	62986688	2.07302e-06	0.145683	0.188612
	Fruit Blossom Scar Size	FrScar	263	2	45149080	2.92328e-18	0.34981	0.156584	lc	Solyc02g083950	45191157	SL4ch02_45149080	SL4ch04_61896485
				8	7320673	6.19941e-07	0.296578	0.131673
				11	53232826	3.77153e-07	0.209125	0.0925267	fas	Solyc11g071810	53232733	SL4ch11_53232826
	Fruit Depression Peduncle	FrDepr	263	2	45149080	1.04577e-12	0.346008	0.156584	lc	Solyc02g083950	45191157	SL4ch02_45149080
				6	43636571	2.72485e-07	0.385504	0.132143
				11	53232826	6.43329e-09	0.209125	0.0925267	fas	Solyc11g071810	53232733	SL4ch11_53232826
	Fruit Ribbing Peduncle	FrRibb	270	2	45149080	9.10675e-12	0.351852	0.156584	lc	Solyc02g083950	45191157
				4	4410190	2.85702e-07	0.311111	0.295374
				11	53232826	7.37584e-17	0.203704	0.0925267	fas	Solyc11g071810	53232733	SL4ch11_53232826	SL4ch09_1772728	SL4ch03_5085334
	Fruit Peduncle Scar Size	FrPed	244	2	45149080	6.62705e-22	0.346311	0.156584	lc	Solyc02g083950	45191157	SL4ch02_45506786
				5	52926541	1.32189e-09	0.282787	0.00711744
				8	17600128	6.90152e-08	0.216013	0.214286				SL4ch08_49934059
				10	48632122	2.38106e-06	0.286885	0.313167
	Fruit Size	FrSize	278	1	18064076	1.9833e-07	0.147482	0.231317
				1	66268301	2.13342e-06	0.321942	0.199288	fw1.1
				2	45149080	2.72454e-15	0.354317	0.156584	lc / fw2.2	Solyc02g083950	45191157	SL4ch02_45149080
				3	54936943	5.80575e-08	0.366906	0.341637	fw3.2	Solyc03g114940	58848000	SL4ch03_59427508
	Fruit Diameter core	FrDia	258	1	16758916	5.04846e-07	0.476744	0.284698
				4	62531835	6.73049e-08	0.228682	0.256228				SL4ch04_62531835	SL4ch02_45506786
				12	1209837	4.97151e-08	0.186047	0.224199
	Fruit Length To Diam	FrLDia	248	2	43097714	3.14867e-08	0.47379	0.298932	lc	Solyc02g083950	45191157	SL4ch02_45149080
				4	62840652	5.6094e-07	0.280242	0.199288				SL4ch04_62840652
				6	41299726	5.37207e-11	0.0645161	0.0747331
				8	32359909	3.2446e-13	0.304435	0.117438
				9	65461265	1.87424e-07	0.0705645	0.0640569
	Fruit Shape Longitudinal	FrShap	273	6	44961637	2.08365e-06	0.445055	0.24911					SL4ch02_45149080
				7	15877073	2.72513e-06	0.35271	0.319066
				8	7320673	5.52121e-08	0.287546	0.131673
				9	14479989	3.47958e-07	0.340659	0.355872
	Fruit Firmness	FrFir	247	9	4027988	2.71353e-07	0.174089	0.117438
	Fruit Pericarp Thickness	FrPeri	263	4	4657293	5.06228e-11	0.5	0.330961				SL4ch04_4657293	SL4ch02_44717092	SL4ch11_53232826
				9	6403299	1.17377e-06	0.127171	0.0196078
				9	52321949	1.88565e-06	0.403042	0.437722
				10	63294904	5.10487e-09	0.0779468	0.117438
	Fruit Shape Bblossom End	FrBbloss	264	4	62 840 652	8.08e-06	0.28	0.2				SL4ch04_62840652
Resistances
	Resistance Fol0EU	RFol0	263	3	21794742	2.94356e-06	0.176806	0.163701
				11	4263221	3.53587e-34	0.125475	0.0782918	I-1	Solyc11g011180	4277933	SL4ch11_4278796
	Resistance Fol1EU	RFol1	255	5	61754534	3.58477e-07	0.123529	0.131673
				7	64142774	1.30743e-07	0.1	0.11032	I-3	Solyc07g055640	63514725	SL4ch07_63872545
				11	52928245	1.67585e-10	0.498039	0.348754	I-2	Solyc11g071430	52978257	SL4ch11_52928245
	Resistance Forl	RForl	95	5	11320055	2.55198e-06	0.332895	0.21875
				7	67840013	1.13693e-06	0.378947	0.241993
				9	5706554	8.62622e-11	0.326316	0.224199				SL4ch09_5706554
				11	762261	3.12153e-06	0.447368	0.370107
	Resistance Mi	Rmelo	236	3	41879725	3.16567e-06	0.122881	0.153025
				5	54949719	7.07398e-07	0.423981	0.238267
				6	2063628	1.23486e-06	0.457627	0.412811	Mi	Solyc06g008410	2352904	SL4ch06_2143863
	Resistance Pf0	RPf0	72	1	1132996	8.02562e-09	0.404461	0.409091	Cf-4	Solyc01g006550	1130793	SL4ch01_1132996
	Resistance PfA	RPfA	115	1	1055245	1.33412e-21	0.356522	0.224199	Cf-4	Solyc01g006550	1130793	SL4ch01_1132997
				5	54259213	2.01105e-06	0.391304	0.320285
				6	38298105	8.52901e-07	0.456522	0.352313
				9	40960002	5.42757e-07	0.44172	0.337079
	Resistance PfB	RPfB	115	1	1132996	2.03252e-13	0.432016	0.409091	Cf-4	Solyc01g006550	1130793	SL4ch01_1055244
	Resistance PfC	RPfC	115	1	81863	8.57435e-08	0.26087	0.170819	Cf-9	Solyc01g005160	151978
				1	1055245	1.43194e-21	0.356522	0.224199	Cf-4	Solyc01g006550	1130793	SL4ch01_1055244
				9	40960002	1.95098e-06	0.44172	0.337079
	Resistance PfD	RPfD	115	1	1132996	1.05259e-13	0.432016	0.409091	Cf-4	Solyc01g006550	1130793	SL4ch01_1055244
	Resistance PfE	RPfE	116	1	1055245	5.37118e-29	0.353448	0.224199	Cf-4	Solyc01g006550	1130793	SL4ch01_1055245
				9	40960002	3.75284e-07	0.446532	0.337079
	Resistance ToMV0	RToMV0	249	2	35415571	6.34e-06	0.08	0.1	Tm-1	Solyc02g062560	32282547	none
	Resistance ToMV1/2	RToMV1/2	126	9	12400715	5.44e-14	0.29	0.53	Tm-2	Solyc09g018220	13656895	SL4ch09_12400715
	Resistance VaVd0	RVaVd0	264	1	1737443	2.40987e-06	0.200758	0.13879
				8	56972842	2.33044e-08	0.117424	0.135231
				9	51343	6.52415e-18	0.405303	0.405694	Ve-1	Solyc09g005090	58717	SL4ch09_51343
	Resistance TSWV	RTSWV	103	9	68091467	7.89e-33	0.4	0.3	Sw-5	Solyc09g098130	68083873	SL4ch09_68056897
Nothing significant
	Stem: anthocyanin coloration
	Stem: length of internode (indeterminate plants)
	Leaf length
	Leaf width
	Plant height (indeterminate plants)
	Leaf: size of leaflets
	Leaf: glossiness
	Leaf: blistering
	Leaf: attitude of petiole of leaflet in relation to main axis
	Fruit: intensity of green colour excluding shoulder (before maturity)
	Time of flowering
	Time of maturity
	Fruit: shape in longitudinal section
	Fruit: color

### Sheet: 6_Lcn x fas and Lc
Supp Table 6 : relationships bewtween locule number and fruit size and between locule number and the geotypes at the Lc and fas loci Lcn fruit size
			Locule Nb
Fruit Size	1	2	3	4	5	Total
1	20	13				33
2	10	7				17
3	9	11	2	1		23
4	5	15	4	2		26
5	5	33	18	6		62
6	1	12	14	11	6	44
7		3	7	11	13	34
8				4	13	17
9				9	10	19
Total	50	94	45	44	42	279
Lcn (SL4ch02_ 45149080)
		XX			XY			YY		Total
Fas (SL4ch11_ 53127617)	AA	AB	BB	AA	AB	BB	AA	AB	BB
Locule Nb class
1	1						26	14	9	50
2		1			2	1	32	25	35	96
3	3		2	10	17	4	4	5	1	46
4	14	10	10	1	3		4	2		44
5	24	6	4	4	1		3			42
NA		2				1				3
Total	42	19	16	15	23	6	69	46	45	281

### Sheet: 7_Fruit color GMMAT
Fruit Ripe color
Candidate Genes		Fonction	SNP le plus proche	Start	End	Orange	pink	Yellow / orange	YellowRipe	Brown/Green Ripe
ITAG	Name					SL4ch10_62186057	SL4ch01_71549052	SL4ch05_34235809	SL4ch03_4332511	SL4ch02_44427218	SL4ch02_50894612	SL4ch03_59427508
Solyc01g008930	au	phytochrome-deficient		2896158	2903642
Solyc01g056340	hp-2	high pigment		46851339	46871997
Solyc01g059870	phyB1	red light reception		62126869	62134376
Solyc01g079620	y	pink epidermis		71322725	71326073		0,22 Mb
Solyc01g087260		Color b		74444645	74454599
Solyc01g100490	chln	chlorophyll deficiency		82765025	82766259
Solyc01g104340	gr	reduces ethylene sensitivity in fruit		85056811	85057715
Solyc02g021650	hp-1	high pigment fruit pericarp		21799951	21820357
Solyc02g080610		Color b QTL		42776379	42778631					1,65 Mb
Solyc02g090890	hp-3	high pigment in fruits		50409125	50414725						0,48 Mb
Solyc03g031860	r	yellow fruit	SL4ch03_4332511	4234654	4238638				0,09 Mb
Solyc04g074180	cry1a	blue light reception		58138996	58145125
Solyc04g074290		Longitudinal stripes		58236803	58243077
Solyc05g053410	phyB2	red light reception		62893068	62898266			28,66 Mb
Solyc06g074240	B	increased fruit beta-carotene		43562526	43564022
Solyc08g080090	Gr	green fruit flesh		61521067	61523676
Solyc08g082820		Longitudinal stripes		63637649	63641922
Solyc09g014350	GPAT6	glycerol-3-phosphate acyltransferase		5897945	5901309
Solyc10g008160	u	increased chlorophyl content		2169302	2174039
Solyc10g044670	phyA	far red light insensitive		26380792	26387205
Solyc10g078510		Color b		59424101	59427233
Solyc10g081470	L-2	altered chloroplast development and delayed ripening		61633738	61641003
Solyc10g081650	t	orange fruit flesh	SL4ch10_62186057	61789271	61794607	0,39 Mb
Solyc12g008980		LCY-E		2334383	2339689
Solyc12g008980	Del	orange fruit		2334383	2339689
Solyc12g009470	Yg2	phytochrome-deficient		2778838	2782250
Flesh color
Gènes d’intérêt		Fonction	SNP le plus proche	Start	End	Yellow/Orange Flesh	Brown/Green Ripe	Yellow Flesh	Green Flesh
ITAG	Name					SL4ch10_62186057	SL4ch07_62458533	SL4ch03_4332511	SL4ch02_53078140	SL4ch08_647828	SL4ch01_88985820
						62186057	62458533	4332511	53078140	647828	88985820
Solyc01g008930	au	phytochrome-deficient		2896158	2903642
Solyc01g056340	hp-2	high pigment		46851339	46871997
Solyc01g059870	phyB1	red light reception		62126869	62134376
Solyc01g079620	y	pink epidermis		71322725	71326073
Solyc01g100490	chln	chlorophyll deficiency		82765025	82766259
Solyc01g104340	gr	reduces ethylene sensitivity in fruit		85056811	85057715						3,9 Mb
Solyc02g021650	hp-1	high pigment fruit pericarp		21799951	21820357
Solyc02g080610		Color b		42776379	42778631
Solyc02g090890	hp-3	high pigment in fruits		50409125	50414725				2,66 Mb
Solyc03g031860	r	yellow fruit	SL4ch03_4332511	4234654	4238638			0,09 Mb
Solyc04g074180	cry1a	blue light reception		58138996	58145125
Solyc04g074290		Longitudinal stripes		58236803	58243077
Solyc05g053410	phyB2	red light reception		62893068	62898266
Solyc06g074240	B	increased fruit beta-carotene		43562526	43564022
Solyc08g080090	Gr	green fruit flesh		61521067	61523676					60 Mb
Solyc08g082820		Longitudinal stripes		63637649	63641922
Solyc09g014350	GPAT6	glycerol-3-phosphate acyltransferase		5897945	5901309
Solyc10g008160	u	increased chlorophyl content		2169302	2174039
Solyc10g044670	phyA	far red light insensitive		26380792	26387205
Solyc10g081470	L-2	altered chloroplast development and delayed ripening		61633738	61641003
Solyc10g081650	t	orange fruit flesh	SL4ch10_62186057	61789271	61794607	0,39 Mb
Solyc12g008980		LCY-E		2334383	2339689
Solyc12g008980	Del	orange fruit		2334383	2339689
Solyc12g009470	Yg2	phytochrome-deficient		2778838	2782250
Solyc07g056570	not	Notabilis		64278530	64280347		1819997

### Sheet: 8_GWAS on GR
GWAS on GR collection genotyped with Solcap array (FARMCPU)
	SNP solcap_id	Chr_SL4.0	pos_SL4.0	P-value	MAF	Nobs	FDR_Adjusted_P-values	effect		candidate gene		common to DUS panel
Growth type	solcap_snp_sl_19852	SL4.0ch06	44961637	1.74306e-12	0.316437	271	9.57286e-09	0.151734	FarmCPU	sp		dus
Growth type	solcap_snp_sl_32425	SL4.0ch06	25132338	1.11574e-09	0.314013	271	3.06381e-06	0.0975617	FarmCPU
Growth type	solcap_snp_sl_2515	SL4.0ch01	82961284	1.55867e-07	0.109341	271	0.00028534	0.122857	FarmCPU
Inflorescence Type	solcap_snp_sl_75	SL4.0ch05	60895765	4.93969e-06	0.342374	271	0.0271288	0.134132	FarmCPU
Locule Number	solcap_snp_sl_4831	SL4.0ch02	45219247	2.44327e-32	0.36572	264	1.34184e-28	-0.615032	FarmCPU	lc		dus
Locule Number	solcap_snp_sl_44897	SL4.0ch11	53263567	4.42308e-09	0.204904	264	1.21458e-05	-0.30529	FarmCPU	fas		dus
Locule Number	solcap_snp_sl_4926	SL4.0ch03	23866122	1.12918e-08	0.11553	264	2.06715e-05	-0.363981	FarmCPU
Locule Number	solcap_snp_sl_53582	SL4.0ch07	60849146	1.84528e-06	0.342669	264	0.00253356	0.192017	FarmCPU
Locule Number	solcap_snp_sl_26804	SL4.0ch06	266455	3.62092e-06	0.101192	264	0.00397721	0.318266	FarmCPU
Locule Number	solcap_snp_sl_26519	SL4.0ch10	57344990	7.82509e-06	0.43589	264	0.00716257	0.176557	FarmCPU
Blossom Scar Size	solcap_snp_sl_4829	SL4.0ch02	45149080	1.6448e-14	0.31925	259	9.03322e-11	-0.585272	FarmCPU	lc		dus
Blossom Scar Size	solcap_snp_sl_2710	SL4.0ch11	53127617	1.28353e-08	0.279242	259	3.52458e-05	-0.454275	FarmCPU	fas & fw11.1		dus
Blossom Scar Size	solcap_snp_sl_31777	SL4.0ch01	86882487	6.49516e-08	0.322178	259	0.000118905	0.36498	FarmCPU
Blossom Scar Size	solcap_snp_sl_41867	SL4.0ch06	38190401	9.23562e-08	0.15582	259	0.000126805	0.390203	FarmCPU
Blossom Scar Size	solcap_snp_sl_38945	SL4.0ch07	57113213	1.82169e-07	0.16822	259	0.000200095	-0.414891	FarmCPU
Blossom Scar Size	solcap_snp_sl_12758	SL4.0ch06	38186841	3.21141e-07	0.157606	259	0.000293951	-7.72972	FarmCPU
Blossom Scar Size	solcap_snp_sl_20771	SL4.0ch03	61369059	1.98435e-06	0.470325	259	0.00147276	0.424382	FarmCPU
Blossom Scar Size	solcap_snp_sl_4578	SL4.0ch02	40448026	2.14532e-06	0.137965	259	0.00147276	0.412109	FarmCPU
Blossom Scar Size	solcap_snp_sl_101055	SL4.0ch10	59637115	5.42898e-06	0.117983	259	0.00331288	-0.58784	FarmCPU
Blossom Scar Size	solcap_snp_sl_8824	SL4.0ch10	63689086	7.66821e-06	0.18734	259	0.00421138	0.402376	FarmCPU
Fruit Depression Peduncle end	solcap_snp_sl_4831	SL4.0ch02	45219247	3.38035e-09	0.367616	264	1.85649e-05	-0.490631	FarmCPU	lc		dus
Fruit Depression Peduncle end	solcap_snp_sl_100498	SL4.0ch11	53141451	4.59326e-06	0.428415	264	0.0126131	0.313309	FarmCPU	fas		dus
Fruit Shape Long	solcap_snp_sl_4829	SL4.0ch02	45149080	5.91851e-12	0.331751	267	3.25044e-08	0.704258	FarmCPU	lc/o		dus
Fruit Shape Long	solcap_snp_sl_67805	SL4.0ch05	57368077	9.89278e-07	0.0970887	267	0.00271656	-0.76174	FarmCPU
Fruit Shape Long	solcap_snp_sl_7366	SL4.0ch08	2494953	3.07249e-06	0.228859	267	0.00562471	-0.482755	FarmCPU
Fruit Size	solcap_snp_sl_31705	SL4.0ch06	46116260	2.04702e-08	0.354078	264	6.60077e-05	0.426134	FarmCPU	fw6.1
Fruit Size	solcap_snp_sl_4842	SL4.0ch02	45506786	2.40378e-08	0.150921	264	6.60077e-05	-0.509777	FarmCPU	fw2.2/lc		dus
Fruit Size	solcap_snp_sl_34292	SL4.0ch11	4266479	1.02768e-07	0.237174	264	0.000188133	0.612025	FarmCPU	fw11.2
Fruit Size	solcap_snp_sl_741	SL4.0ch03	4803131	1.91175e-07	0.151696	264	0.000248187	-0.456637	FarmCPU
Fruit Size	solcap_snp_sl_5200	SL4.0ch10	53503427	2.25953e-07	0.443532	264	0.000248187	0.286609	FarmCPU
Fruit Size	solcap_snp_sl_13193	SL4.0ch10	775576	4.09449e-07	0.250027	264	0.000374783	-0.40983	FarmCPU
Fruit Size	solcap_snp_sl_51197	SL4.0ch05	13105956	8.29201e-07	0.448863	264	0.000650567	0.333572	FarmCPU
Green Shoulder	solcap_snp_sl_17859	SL4.0ch10	2213142	2.18263e-36	0.32186	270	1.1987e-32	2.08561	FarmCPU	u		dus
Green Shoulder	solcap_snp_sl_14182	SL4.0ch07	60279372	7.63448e-09	0.112727	270	2.09643e-05	-0.925199	FarmCPU
Green Shoulder	solcap_snp_sl_17545	SL4.0ch09	52411	2.93112e-07	0.217568	270	0.000536591	0.731878	FarmCPU
Green Shoulder	solcap_snp_sl_48909	SL4.0ch05	3811189	3.31952e-06	0.146929	270	0.0045577	0.668583	FarmCPU
Green Shoulder	solcap_snp_sl_4429	SL4.0ch08	51700072	5.04448e-06	0.273421	270	0.00554085	0.543259	FarmCPU
Green Shoulder	solcap_snp_sl_9241	SL4.0ch03	59748573	6.20826e-06	0.150587	270	0.00568263	-0.53442	FarmCPU
Green Shoulder Intensity	solcap_snp_sl_31687	SL4.0ch06	46264838	3.92121e-08	0.275825	200	0.000215353	-0.492144	FarmCPU
Green Shoulder Intensity	solcap_snp_sl_5722	SL4.0ch03	49252251	6.14035e-07	0.40612	200	0.00168614	-0.378491	FarmCPU
Green Shoulder Intensity	solcap_snp_sl_21394	SL4.0ch08	56606729	3.5207e-06	0.121971	200	0.00644523	0.632133	FarmCPU
Peduncle Abscission Layer	solcap_snp_sl_23507	SL4.0ch12	29000602	8.09955e-27	0.1558	271	4.44827e-23	2.19602	FarmCPU
Peduncle Abscission Layer	solcap_snp_sl_52402	SL4.0ch12	52161632	3.19208e-12	0.108707	271	8.76545e-09	-1.20189	FarmCPU	j2		dus
Peduncle Abscission Layer	solcap_snp_sl_101040	SL4.0ch10	61359184	1.10315e-06	0.130013	271	0.00201949	-0.832277	FarmCPU
Peduncle Abscission Layer	solcap_snp_sl_8808	SL4.0ch10	64130104	8.47234e-06	0.276512	271	0.00930601	0.433358	FarmCPU			dus
Fruit Colour	solcap_snp_sl_27099	SL4.0ch03	4199318	2.05339e-17	0.0957519	268	1.12772e-13	0.786053	FarmCPU	r
Fruit Colour	solcap_snp_sl_17839	SL4.0ch10	1613631	2.48996e-09	0.31863	268	6.83743e-06	-0.342116	FarmCPU	u
Fruit Colour	solcap_snp_sl_58181	SL4.0ch09	64275195	1.85433e-08	0.122691	268	3.39465e-05	0.48139	FarmCPU
Fruit Colour	solcap_snp_sl_18397	SL4.0ch02	42228558	2.95201e-08	0.487182	268	4.05311e-05	0.225667	FarmCPU	color QTL
Flesh colour	solcap_snp_sl_54883	SL4.0ch01	88085915	8.65321e-07	0.120547	266	0.00222887	-0.348947	FarmCPU	gr		dus / GMMAT
Flesh colour	solcap_snp_sl_27099	SL4.0ch03	4199318	1.29688e-17	0.0964719	266	7.12248e-14	0.793808	FarmCPU	r		dus / GMMAT
Flesh colour	solcap_snp_sl_181	SL4.0ch05	63183022	5.60029e-06	0.107257	266	0.00512613	-0.272279	FarmCPU	PHYB2
Green Intensity	solcap_snp_sl_31883	SL4.0ch09	17988519	6.90327e-08	0.386753	266	0.000379128	0.409897	FarmCPU
Green Intensity	solcap_snp_sl_33163	SL4.0ch10	60832254	4.41432e-07	0.116859	266	0.00121217	-0.368756	FarmCPU
Green Intensity	solcap_snp_sl_19504	SL4.0ch03	3662641	1.82159e-06	0.380627	266	0.00250104	0.303837	FarmCPU
Green Intensity	solcap_snp_sl_28405	SL4.0ch09	572931	7.31009e-06	0.269211	266	0.00802941	-0.252612	FarmCPU
Fruit firmness	solcap_snp_sl_69978	SL4.0ch09	67744847	7.40421e-08	0.100214	267	0.000406639	0.792593	FarmCPU
Fruit firmness	solcap_snp_sl_47231	SL4.0ch04	56914554	5.42261e-07	0.115376	267	0.00148905	0.834323	FarmCPU
Fruit firmness	solcap_snp_sl_60318	SL4.0ch01	1531156	1.707e-06	0.12011	267	0.00312494	0.927836	FarmCPU
										total		12	& 2 /GMMAT
										11 genes		for 60 asso

### Sheet: 9_snp sets for discrimination
Supp table 7 : selection of SNPs for discrimination of varieties
Set1 : 12 mks among 78 most significant and candidate genes and grouping characteristics
	gene	related trait	P-value
SL4ch02_35415571	Tm-1	p) Resistance to Tomato mosaic virus – Strain 0	6.34e-06
SL4ch02_45149080	lc	i) Fruit: number of locules	6.34846e-29	similar varieties
SL4ch03_54936943	fw3.2	g) Fruit: size	5.80575e-08	58 / 281 with at least one similar var
SL4ch06_2063628	Mi	l) Resistance to Meloidogyne incognita (Mi)	6.52e-18	0.206406
SL4ch06_43636571	sp	a) Plant: growth type	7.2884e-46
SL4ch09_51343	Ve	m) Resistance to Verticilium sp.	6.52415e-18
SL4ch09_9760141	?	b) Leaf: type (10) +/- 2ary leaflets	1.99e-09
SL4ch10_2403680	u	d) Immature fruit: green shoulder	2.95794e-26
SL4ch11_4263221	I1	n) Resistance to Fusarium oxysporum Race 0EU/1US	3.53587e-34
SL4ch11_52928245	I2	o) Resistance to Fusarium oxysporumRace 1EU/2US	1.67585e-10
SL4ch11_53127617	fas	locule nb	5.8986e-08
SL4ch12_46891007	j2	Peduncle abscission layer	2.16814e-06
Set2 : 12 mks among 78 :1 per chr with highest MAF
	MAF	trait
SL4ch01_16758916	0.483986	fruit diam
SL4ch02_43097714	0.483986	fruit length to diam	similar varieties	8 pairs et 1 triplet undistinguisaed
SL4ch03_54936943	0.370107	Fruit size		19 /281
SL4ch04_4657293	0.492883	Fruit pericarp thickness		0.0676157
SL4ch05_54259213	0.405694	R MI
SL4ch06_44961637	0.437722	Fr Shape Longit
SL4ch07_67840013	0.323843	R Forl
SL4ch08_32359909	0.300712	fruit length to diam
SL4ch09_17988519	0.492883	Lf green intens
SL4ch10_53577757	0.453737	Nb inf
SL4ch11_762261	0.462633	R Forl
SL4ch12_46891007	0.359431	Peduncle absc layer
	MAF
average	0.422301
set 3 : 22 markers (combining set 1 and 2)
SL4ch01_16758916			similar varieties	3 pairs
SL4ch02_35415571				6/281
SL4ch02_43097714				0.0213523
SL4ch02_45149080
SL4ch03_54936943
SL4ch04_4657293
SL4ch05_54259213
SL4ch06_2063628
SL4ch06_43636571
SL4ch06_44961637
SL4ch07_67840013
SL4ch08_32359909
SL4ch09_17988519
SL4ch09_51343
SL4ch09_9760141
SL4ch10_2403680
SL4ch10_53577757
SL4ch11_4263221
SL4ch11_52928245
SL4ch11_53127617
SL4ch11_762261
SL4ch12_46891007
Set 4 : all 78 associated SNPs
			similar varieties	2/281
				0.00711744
				330 SNP different / 14000 (2.3 %) : with 195 on ch9
				but
				14 traits (concerning leaf and fruit, and flw) with difft scores
synthesis	% similar
12 most significant SNPs	20.6
12 SNPs with highest MAF	6.7
22 combined	2.1
78 significant SNPs	0.7
